# FLRT cell adhesion molecules counteract protocadherin-10-dependent cell segregation during cortical neuron migration

**DOI:** 10.64898/2026.07.26.740739

**Authors:** Yi-Ru Shen, Wenyu Ding, Daniel del Toro, SeungHee Chun, Tobias Straub, Gönül Seyit-Bremer, Fabian Coscia, Hao-Yi Li, Rüdiger Klein

## Abstract

The processes that underlie the folding of the cerebral cortex of large mammals and the evolution of the smooth cortex of modern rodents are incompletely understood. Recent evidence highlighted adhesion-controlled neuronal migration as an important mechanism. Genetic deletion in mice of FLRT1 and FLRT3 cell-adhesion proteins perturbed cortical neuron migration, lead to region-specific neuronal clustering, and introduced cortical folds into the normally smooth mouse cortex, suggesting that Increased expression of FLRT protein may have contributed to cortex smoothening. Here, we identify protocadherin-10 (PCDH10) as a key regulator of neuronal clustering in this context. Using single-cell transcriptomics and spatial proteomics, we describe a cortical neuron subtype in which loss of FLRT1/3 triggers local upregulation of PCDH10 in a specific cortical region. Elevated PCDH10 drives homophilic adhesion and the formation of cell patches that segregate from *FLR1/3*-deficient migrating neurons. This segregation leads to discrete clustering of *Flrt1/3*-mutant neurons and correlates with the emergence of cortical folds. Consistent with an evolutionary role, comparative expression analysis showed reciprocal expression of FLRT3 and PCDH10, with high FLRT3 and low PCDH10 expression in the smooth mouse cortex, and the opposite pattern in the developing human cortex. Together, our findings reveal how the antagonism between different classes of cell adhesion molecules affects cortical neuron migration patterns, contributes to region-specific cortical folding and may have promoted evolutionary smoothening of the rodent cortex.
