## Supplemental Table 1 for "FLRT cell adhesion molecules counteract protocadherin-10-dependent cell segregation during cortical neuron migration"

	p_val	avg_log2FC	pct.1	pct.2	p_val_adj
Lars2	0	-2.541066197	0.756	0.98	0
Rpl29	0	1.084047208	0.995	0.876	0
AY036118	0	-1.616111491	0.98	0.994	0
Gm42418	0	-3.256802455	1	1	0
Rpl39	3.88E-298	0.569791389	0.999	0.992	7.52E-294
mt-Nd4l	1.02E-259	0.81786512	0.989	0.922	1.99E-255
Hist1h1e	3.55E-253	-2.174053167	0.558	0.821	6.88E-249
Rpl38	8.74E-237	0.51615927	1	0.991	1.69E-232
Ubc	1.47E-225	0.780820355	0.988	0.913	2.85E-221
Tubb3	8.90E-209	0.512436938	1	0.996	1.73E-204
Hnrnpa0	2.05E-186	-0.567089306	0.993	0.991	3.97E-182
Rps15	7.51E-171	-0.593929746	0.989	0.984	1.46E-166
Hist1h3e	9.40E-156	-2.90233845	0.088	0.396	1.82E-151
Rpl23a	3.90E-142	-0.542788737	0.991	0.977	7.56E-138
mt-Nd3	9.81E-139	0.525812924	0.991	0.964	1.90E-134
Hist1h4d	3.82E-134	-1.65909352	0.349	0.622	7.40E-130
Zbtb18	3.24E-115	-0.582985376	0.982	0.981	6.28E-111
Gm10076	5.32E-115	0.557588967	0.967	0.858	1.03E-110
Flrt3	1.42E-114	-1.579138258	0.687	0.809	2.74E-110
Fam171a2	2.96E-112	0.815934724	0.86	0.623	5.74E-108
Mpped1	6.36E-102	0.910626038	0.864	0.692	1.23E-97
Maged1	1.12E-96	0.547880245	0.953	0.835	2.17E-92
Brd1	3.12E-85	-0.804560746	0.68	0.796	6.05E-81
Evl	2.54E-83	0.559199339	0.929	0.805	4.93E-79
Eif3j1	3.70E-82	1.202546938	0.478	0.216	7.17E-78
Cnih2	8.72E-80	0.611366582	0.883	0.723	1.69E-75
Rpgrip1	7.12E-79	1.789830197	0.292	0.083	1.38E-74
Maz	1.09E-76	0.770811187	0.75	0.507	2.12E-72
Khdrbs3	5.05E-76	-0.763040042	0.731	0.836	9.79E-72
1810026B05Rik	7.73E-73	-0.727595766	0.753	0.833	1.50E-68
Mapt	1.54E-65	0.519493464	0.96	0.891	2.98E-61
Rundc3a	2.97E-64	0.601376191	0.823	0.611	5.76E-60
Snhg5	1.43E-60	-1.10973803	0.399	0.557	2.77E-56
Esco1	2.97E-58	-1.141385609	0.293	0.481	5.76E-54
2900097C17Rik	7.77E-58	-0.592150171	0.804	0.832	1.51E-53
Akt1	1.19E-53	0.623801393	0.738	0.536	2.30E-49
Arl6ip1	1.19E-53	0.565536177	0.816	0.636	2.31E-49
Jakmip1	3.83E-51	0.891839552	0.531	0.322	7.42E-47
Efnb3	2.86E-49	0.817910228	0.531	0.325	5.55E-45
Znrf2	1.31E-48	-0.58330708	0.798	0.823	2.55E-44
AC149090.1	2.94E-47	0.568240728	0.77	0.585	5.69E-43
Samd14	1.36E-46	0.562139257	0.745	0.549	2.63E-42
Gm2000	2.48E-46	0.852206017	0.412	0.215	4.82E-42
Cacnb3	3.81E-46	0.583882367	0.719	0.525	7.39E-42
Gm49980	1.17E-45	1.326848602	0.263	0.105	2.26E-41
Lrrc4b	2.92E-45	0.633960756	0.648	0.44	5.65E-41
Nell2	3.33E-44	0.574096891	0.73	0.559	6.45E-40
Zmiz2	1.16E-42	0.517815527	0.761	0.578	2.26E-38
Gpi1	1.18E-41	0.656317907	0.587	0.393	2.29E-37
Fxyd6	2.39E-41	0.503281619	0.843	0.723	4.63E-37
Ei24	5.37E-40	0.610702052	0.621	0.433	1.04E-35
Ogfr	1.44E-39	0.607652429	0.6	0.407	2.78E-35
Egln1	2.09E-39	-0.75422907	0.473	0.59	4.05E-35
Apbb1	3.41E-39	0.540479729	0.679	0.491	6.62E-35
Polr2l	1.16E-38	0.646683877	0.537	0.347	2.24E-34
Snn	1.62E-38	0.511230176	0.702	0.514	3.14E-34
Hars	1.95E-38	0.595918412	0.574	0.378	3.77E-34
Fzd3	2.59E-38	-0.623173771	0.662	0.728	5.02E-34
Oip5os1	5.67E-38	-0.571283593	0.667	0.735	1.10E-33
Agap3	3.03E-36	0.586852769	0.585	0.399	5.87E-32
Fam57b	2.73E-35	0.531989853	0.663	0.484	5.30E-31
Mycl	1.03E-34	0.594189699	0.632	0.456	2.00E-30
Hdgfl2	1.58E-34	0.579511805	0.55	0.364	3.07E-30
Ddx54	3.19E-34	0.650376788	0.501	0.325	6.18E-30
Mgat4b	3.39E-34	0.518010048	0.613	0.419	6.58E-30
Olfm2	4.90E-34	0.510289864	0.715	0.548	9.50E-30
Traf7	5.65E-34	0.620928705	0.458	0.281	1.09E-29
March9	9.28E-34	0.515510537	0.623	0.439	1.80E-29
Hist2h2bb	1.47E-33	-2.473730349	0.024	0.106	2.84E-29
Hist1h3f	1.76E-33	-2.591254354	0.017	0.094	3.42E-29
Ssbp4	1.48E-32	0.619248108	0.522	0.343	2.86E-28
Gpr162	1.54E-32	0.727412028	0.406	0.247	2.99E-28
Sema6d	5.25E-32	-0.898656392	0.443	0.55	1.02E-27
Abhd14a	1.37E-31	0.753689828	0.371	0.214	2.66E-27
Hist1h4h	1.63E-31	-1.064166773	0.233	0.361	3.16E-27
Pop4	5.14E-31	0.556562753	0.513	0.335	9.96E-27
Blcap	6.07E-31	0.604005748	0.501	0.335	1.18E-26
Ccnl1	1.24E-30	-0.679664274	0.539	0.622	2.41E-26
Grik5	1.26E-30	0.662824268	0.447	0.287	2.44E-26
Adat2	4.92E-30	-1.722616522	0.064	0.162	9.54E-26
Hist1h3i	1.17E-29	-2.335980114	0.024	0.099	2.27E-25
Pik3r2	8.90E-29	0.564820896	0.462	0.299	1.73E-24
Lrfn4	3.16E-28	0.711570256	0.392	0.241	6.12E-24
Spint2	7.23E-28	0.789939685	0.33	0.189	1.40E-23
Pex6	4.55E-27	0.906523727	0.251	0.129	8.82E-23
Ftl1-ps1	5.53E-27	0.645140842	0.301	0.162	1.07E-22
Med25	8.12E-27	0.568099947	0.459	0.3	1.57E-22
Thop1	1.14E-26	0.594656901	0.384	0.231	2.21E-22
Hddc3	1.84E-26	-0.757859175	0.36	0.466	3.56E-22
Exosc9	2.41E-26	0.662628926	0.364	0.221	4.68E-22
Hook2	3.37E-26	0.966968544	0.228	0.113	6.53E-22
Adgrb1	4.19E-26	0.736524713	0.318	0.183	8.11E-22
Rtl8a	4.34E-26	0.597509786	0.447	0.296	8.42E-22
Hist1h1a	7.21E-26	-1.636465468	0.068	0.159	1.40E-21
Rsbn1	9.68E-26	-0.573470811	0.554	0.628	1.88E-21
Ctps	1.40E-25	0.502676879	0.512	0.351	2.72E-21
Cactin	1.41E-25	0.949282148	0.218	0.108	2.74E-21
Acd	2.05E-25	0.561186162	0.448	0.292	3.97E-21
Actn4	3.51E-25	0.566893957	0.449	0.296	6.79E-21
Ranbp3	4.13E-25	0.535483523	0.403	0.251	8.00E-21
Pou3f3	4.26E-25	-0.594510314	0.678	0.738	8.26E-21
Chd9	5.52E-25	-0.545022552	0.631	0.684	1.07E-20
Mark4	5.61E-25	0.597173733	0.369	0.226	1.09E-20
Myo7a	8.99E-25	6.415212585	0.042	0	1.74E-20
Ppp2r5b	1.01E-24	0.652987947	0.366	0.228	1.96E-20
Sqle	1.08E-24	0.504111695	0.592	0.455	2.10E-20
Csnk2a2	1.15E-24	-0.563278732	0.526	0.603	2.22E-20
Purb	1.67E-24	-0.607474856	0.521	0.594	3.23E-20
Aldh2	1.71E-24	0.664797036	0.333	0.199	3.32E-20
Hist1h2bn	8.56E-24	-2.306823308	0.019	0.08	1.66E-19
Pomgnt1	9.21E-24	0.755814654	0.269	0.148	1.78E-19
Psd	9.81E-24	0.614364261	0.386	0.248	1.90E-19
Wdr34	1.08E-23	0.579014451	0.362	0.224	2.10E-19
Snhg9	1.44E-23	1.055040864	0.162	0.069	2.79E-19
Lmtk3	1.51E-23	0.542821783	0.443	0.297	2.93E-19
Zyg11b	3.45E-23	-0.602275463	0.562	0.618	6.68E-19
Ulk4	1.08E-22	-1.58044343	0.064	0.147	2.09E-18
Meg3	1.19E-22	0.569004203	0.716	0.62	2.31E-18
Bmpr2	1.46E-22	-0.583429469	0.53	0.599	2.83E-18
Telo2	1.59E-22	0.611256371	0.338	0.21	3.08E-18
Shkbp1	1.79E-22	0.550005408	0.38	0.243	3.48E-18
Cul3	1.92E-22	-0.527718909	0.609	0.661	3.73E-18
Chst1	5.25E-22	0.797851557	0.253	0.141	1.02E-17
Slc39a7	5.28E-22	0.526855531	0.424	0.286	1.02E-17
Bach1	5.31E-22	-0.581669667	0.526	0.584	1.03E-17
Nemf	5.89E-22	-0.548491359	0.54	0.604	1.14E-17
Dmxl1	1.75E-21	-0.647756382	0.402	0.495	3.39E-17
Zfp703	5.70E-21	-0.876494843	0.234	0.341	1.10E-16
Rasip1	7.48E-21	0.898049808	0.182	0.089	1.45E-16
Egr1	1.78E-20	-0.65319913	0.425	0.527	3.45E-16
C230038L03Rik	2.31E-20	-0.957132912	0.198	0.296	4.47E-16
Tmem179	2.38E-20	0.706627738	0.243	0.137	4.60E-16
Zbtb22	2.56E-20	1.004048104	0.157	0.072	4.96E-16
Zdhhc16	3.82E-20	0.554428647	0.341	0.216	7.40E-16
Unc5d	4.55E-20	-1.031731295	0.198	0.297	8.81E-16
Lzts2	4.66E-20	0.869000334	0.167	0.079	9.04E-16
B4galnt1	4.71E-20	0.593335449	0.313	0.193	9.12E-16
Rnf26	5.01E-20	1.271442003	0.11	0.041	9.72E-16
Pfkm	5.60E-20	0.521108526	0.387	0.258	1.09E-15
Uap1	7.22E-20	0.533226114	0.369	0.242	1.40E-15
Adgrb2	9.44E-20	0.678368154	0.267	0.158	1.83E-15
4933439C10Rik	1.31E-19	0.86200823	0.162	0.076	2.54E-15
Mib2	1.82E-19	0.856591586	0.164	0.079	3.53E-15
Cers6	2.89E-19	-0.662080107	0.428	0.509	5.61E-15
Slf2	2.96E-19	-0.849973253	0.253	0.352	5.74E-15
Sbsn	3.32E-19	0.597317115	0.285	0.173	6.44E-15
Kmt2c	4.27E-19	-0.567676108	0.502	0.571	8.27E-15
9330104G04Rik	4.52E-19	1.187804842	0.109	0.041	8.76E-15
Rnf208	5.88E-19	0.585343464	0.324	0.208	1.14E-14
Ppp1r37	1.32E-18	0.522628332	0.39	0.265	2.56E-14
E530011L22Rik	1.51E-18	-1.578274132	0.031	0.089	2.92E-14
Kbtbd11	1.65E-18	1.484690444	0.087	0.028	3.20E-14
Ppp1r16a	1.92E-18	0.972765131	0.148	0.069	3.73E-14
Rb1	2.35E-18	-0.645426418	0.36	0.449	4.55E-14
Plppr2	2.52E-18	0.531782121	0.35	0.233	4.88E-14
Hist1h2ak	2.58E-18	-2.488653352	0.011	0.055	4.99E-14
Aen	2.87E-18	0.509139128	0.362	0.24	5.57E-14
Gsr	4.26E-18	0.730034781	0.236	0.139	8.25E-14
Slc4a7	7.35E-18	-0.597805406	0.441	0.516	1.42E-13
Stxbp2	1.35E-17	0.781983975	0.157	0.078	2.63E-13
Pak6	1.42E-17	0.618231669	0.242	0.141	2.75E-13
Iglon5	1.53E-17	0.555836432	0.321	0.209	2.96E-13
Insyn1	1.64E-17	1.042853379	0.135	0.063	3.17E-13
Katnb1	1.69E-17	0.54472663	0.283	0.174	3.28E-13
Paxbp1	2.30E-17	-0.519020572	0.533	0.589	4.46E-13
Slc29a4	2.65E-17	0.511141634	0.38	0.261	5.14E-13
Hmbs	3.16E-17	0.637298392	0.237	0.14	6.12E-13
Lonp1	3.19E-17	0.547339526	0.278	0.173	6.18E-13
Mib1	3.39E-17	-0.698328383	0.359	0.437	6.58E-13
Zmym2	3.44E-17	-0.55547885	0.481	0.541	6.66E-13
Gm3411	3.49E-17	-1.591376865	0.042	0.101	6.76E-13
Gm48283	1.09E-16	-2.758418222	0.006	0.041	2.12E-12
Med13	1.25E-16	-0.602121895	0.448	0.512	2.42E-12
Phldb1	2.04E-16	0.557995801	0.281	0.179	3.94E-12
Ints1	2.12E-16	0.563211113	0.296	0.191	4.10E-12
Ptp4a3	2.26E-16	0.632906938	0.267	0.171	4.38E-12
Akap8l	2.46E-16	-0.597943011	0.4	0.475	4.77E-12
Scap	6.89E-16	0.589475692	0.228	0.136	1.34E-11
Abcb6	7.51E-16	0.827420267	0.159	0.083	1.46E-11
Lingo1	8.64E-16	0.578920375	0.327	0.221	1.67E-11
Ccdc61	9.01E-16	1.350259308	0.085	0.031	1.75E-11
Zc3h12c	9.05E-16	-1.116330738	0.115	0.191	1.75E-11
Shisa7	1.36E-15	0.505592941	0.306	0.203	2.63E-11
Tsix	1.36E-15	-1.523563506	0.066	0.13	2.63E-11
Ppp4r3a	2.29E-15	-0.522123487	0.447	0.507	4.44E-11
Hist1h2ab	2.33E-15	-1.682979988	0.03	0.081	4.52E-11
Hist1h1d	2.67E-15	-0.723365477	0.292	0.377	5.18E-11
Lrrc58	3.50E-15	-0.553320015	0.417	0.491	6.78E-11
Gadd45g	3.54E-15	-0.602897441	0.519	0.584	6.85E-11
Gm35021	3.60E-15	-2.546123974	0.005	0.036	6.99E-11
Gm12940	5.09E-15	0.785591083	0.158	0.085	9.86E-11
AI504432	5.44E-15	-0.861039368	0.239	0.322	1.05E-10
Mfsd14a	5.92E-15	0.566817882	0.252	0.16	1.15E-10
Gm3448	6.91E-15	-0.6800063	0.3	0.378	1.34E-10
Fyco1	7.02E-15	0.956563315	0.105	0.046	1.36E-10
Edem2	7.09E-15	0.617716755	0.223	0.135	1.37E-10
Cdk12	7.77E-15	-0.522430612	0.474	0.531	1.51E-10
Tmem145	1.38E-14	0.642203621	0.178	0.099	2.68E-10
Golga7b	1.40E-14	0.564940059	0.256	0.163	2.72E-10
Dact3	1.53E-14	0.500220845	0.247	0.153	2.96E-10
Smim1	1.77E-14	-3.002185804	0.005	0.035	3.42E-10
Neurod1	2.74E-14	-0.593695013	0.537	0.594	5.31E-10
Slx1b	3.08E-14	0.848702042	0.12	0.058	5.98E-10
Gm3636	3.23E-14	2.348188139	0.041	0.007	6.25E-10
Cachd1	3.51E-14	-0.767651793	0.262	0.341	6.80E-10
BC005561	3.52E-14	-0.521744699	0.473	0.53	6.82E-10
Fem1c	3.66E-14	-0.58298989	0.36	0.433	7.10E-10
Gba2	3.80E-14	0.51047497	0.261	0.168	7.36E-10
Kirrel3	4.03E-14	0.567149442	0.317	0.22	7.81E-10
St6galnac6	4.05E-14	0.94736325	0.099	0.043	7.85E-10
Lypd6b	4.57E-14	0.692827714	0.144	0.075	8.86E-10
Capn2	5.05E-14	0.652517729	0.191	0.113	9.80E-10
Dnm1	6.45E-14	0.731774066	0.163	0.09	1.25E-09
Fbxo41	6.52E-14	0.556913252	0.21	0.127	1.26E-09
Rasgef1b	1.14E-13	-0.509286329	0.565	0.606	2.22E-09
Zfp81	1.25E-13	-0.598635493	0.383	0.448	2.43E-09
Kcnh3	1.33E-13	0.750851394	0.153	0.085	2.58E-09
Zfp513	1.41E-13	0.531486025	0.237	0.151	2.73E-09
Ndst3	2.36E-13	-0.956572136	0.151	0.224	4.57E-09
Psme4	2.44E-13	-0.559858228	0.376	0.446	4.73E-09
Zbtb41	3.07E-13	-0.675893761	0.252	0.33	5.94E-09
Dennd6b	3.29E-13	0.696904361	0.155	0.086	6.37E-09
Matk	3.51E-13	0.665977937	0.172	0.1	6.80E-09
Rmc1	3.57E-13	0.783718003	0.168	0.097	6.93E-09
2900009J06Rik	3.71E-13	0.616351969	0.248	0.163	7.19E-09
Rgs4	4.11E-13	0.933353288	0.104	0.049	7.97E-09
Hexdc	4.18E-13	0.660265669	0.155	0.086	8.09E-09
Tnpo1	4.57E-13	-0.554388827	0.398	0.463	8.86E-09
St3gal4	4.60E-13	0.701309627	0.14	0.074	8.92E-09
Hist1h2bg	4.76E-13	-1.897772143	0.017	0.055	9.23E-09
Dpysl4	5.20E-13	0.632956585	0.23	0.15	1.01E-08
Sema6b	5.56E-13	0.507203401	0.185	0.11	1.08E-08
Tm7sf3	5.93E-13	0.601523839	0.183	0.108	1.15E-08
Nckap5l	7.05E-13	0.573746969	0.182	0.107	1.37E-08
Spock2	8.44E-13	0.542781953	0.234	0.151	1.64E-08
Pou3f2	9.75E-13	-0.523773084	0.426	0.505	1.89E-08
Kdm5a	1.07E-12	-0.54952073	0.487	0.535	2.08E-08
Cyb561	1.12E-12	0.835058665	0.12	0.061	2.16E-08
Klf2	1.32E-12	0.765537912	0.118	0.06	2.56E-08
Ppip5k2	1.42E-12	-0.509725535	0.45	0.504	2.75E-08
Atp6v1g2	1.55E-12	0.603176017	0.18	0.108	3.00E-08
Baz1a	1.58E-12	-0.767947785	0.158	0.23	3.07E-08
Fnbp4	1.77E-12	-0.50547269	0.45	0.509	3.43E-08
Slc30a10	2.08E-12	-0.75187411	0.286	0.357	4.04E-08
Gm3488	2.69E-12	2.688516024	0.028	0.003	5.21E-08
Phykpl	3.21E-12	-0.970388255	0.084	0.145	6.22E-08
Impdh1	3.32E-12	0.513019098	0.222	0.143	6.44E-08
Homer2	3.36E-12	0.758837847	0.142	0.08	6.51E-08
Dok5	3.70E-12	0.502398641	0.34	0.249	7.16E-08
Nefl	4.08E-12	0.643237123	0.297	0.21	7.91E-08
Josd1	4.35E-12	-0.692452523	0.225	0.296	8.44E-08
Nufip2	6.47E-12	-0.540954904	0.389	0.445	1.25E-07
Hist1h4a	7.11E-12	-2.232810983	0.01	0.04	1.38E-07
Map3k2	7.65E-12	-0.637031413	0.242	0.314	1.48E-07
Ptcd1	1.03E-11	0.662050223	0.149	0.086	2.00E-07
Grin2a	1.03E-11	0.794883608	0.159	0.093	2.00E-07
Gm37107	1.12E-11	-1.029714417	0.079	0.137	2.18E-07
Nefm	1.13E-11	0.538507259	0.458	0.364	2.19E-07
Arl5b	1.26E-11	-0.616854586	0.249	0.32	2.43E-07
G2e3	1.32E-11	-0.552322726	0.381	0.441	2.55E-07
Fbln1	1.52E-11	0.654072024	0.135	0.075	2.95E-07
Btg2	1.55E-11	-0.629810142	0.397	0.457	3.01E-07
Cep131	1.69E-11	0.637662505	0.164	0.098	3.27E-07
Shisa2	1.99E-11	-0.66295511	0.261	0.33	3.86E-07
Ccser1	2.15E-11	-0.624324578	0.28	0.35	4.16E-07
Trpm7	2.23E-11	-0.585217392	0.314	0.38	4.33E-07
Sppl2b	2.82E-11	0.557570838	0.208	0.135	5.47E-07
Tmem106c	2.84E-11	0.560241151	0.198	0.127	5.51E-07
Hist1h2bl	2.99E-11	-3.528630247	0.002	0.023	5.79E-07
Rlim	3.06E-11	-0.519742423	0.401	0.458	5.93E-07
Zfp26	3.38E-11	-0.641604753	0.291	0.355	6.55E-07
Gm39469	3.51E-11	2.143049069	0.032	0.006	6.81E-07
Gm13830	3.76E-11	0.67203169	0.14	0.08	7.28E-07
St8sia4	3.78E-11	-0.653374093	0.422	0.472	7.32E-07
Gm42047	4.45E-11	-1.041102058	0.079	0.134	8.62E-07
Tmem38a	4.61E-11	0.719508046	0.105	0.053	8.93E-07
Gm19667	4.70E-11	-3.32128718	0.002	0.022	9.11E-07
Hist1h3a	4.99E-11	-1.732646901	0.02	0.054	9.67E-07
Ppp3cc	5.01E-11	0.912544716	0.093	0.045	9.71E-07
Tubg2	5.02E-11	0.512364864	0.185	0.115	9.73E-07
Hist1h1b	5.12E-11	-1.699785453	0.035	0.076	9.91E-07
Qk	5.61E-11	-0.535711221	0.391	0.453	1.09E-06
Gm15446	6.32E-11	1.500155174	0.047	0.015	1.23E-06
Ankrd13c	6.43E-11	-0.628529198	0.237	0.306	1.25E-06
Epha4	6.74E-11	-0.623045454	0.304	0.372	1.31E-06
Rnf111	6.79E-11	-0.531048486	0.357	0.415	1.32E-06
Gm4673	7.02E-11	0.622292463	0.124	0.069	1.36E-06
Rictor	7.06E-11	-0.638225163	0.31	0.374	1.37E-06
9030612E09Rik	7.22E-11	1.031703554	0.077	0.035	1.40E-06
Lgals7	8.03E-11	1.117834277	0.066	0.027	1.56E-06
Megf9	8.40E-11	-0.522175527	0.387	0.441	1.63E-06
Spire2	9.57E-11	0.627103487	0.168	0.104	1.85E-06
Msl2	9.82E-11	-0.621290269	0.258	0.327	1.90E-06
Gm2237	1.34E-10	-0.937667548	0.083	0.139	2.60E-06
Gaa	1.46E-10	0.571126301	0.181	0.115	2.82E-06
Tasor	1.57E-10	-0.532835145	0.413	0.461	3.04E-06
Ptpn4	1.60E-10	-0.551119773	0.387	0.44	3.11E-06
Trp53inp1	1.67E-10	-0.698513374	0.244	0.307	3.23E-06
Zfyve16	1.79E-10	-0.671563664	0.195	0.262	3.47E-06
Bdp1	1.88E-10	-0.560536293	0.295	0.36	3.65E-06
Rims4	1.89E-10	0.691739039	0.098	0.05	3.66E-06
Edem3	1.97E-10	-0.941645435	0.087	0.143	3.81E-06
Rab3b	2.05E-10	0.674426819	0.148	0.089	3.97E-06
Hist1h2bb	2.15E-10	-1.91371426	0.012	0.04	4.17E-06
Rc3h1	2.35E-10	-0.519865891	0.371	0.429	4.56E-06
Ccnd3	2.91E-10	0.531844908	0.132	0.076	5.64E-06
Kcnab2	3.29E-10	1.236276313	0.053	0.02	6.37E-06
Brd3os	3.41E-10	0.556673409	0.164	0.101	6.61E-06
Hyal2	3.82E-10	0.53016848	0.186	0.12	7.40E-06
Dlk2	4.55E-10	0.808955223	0.1	0.053	8.82E-06
Cdk5rap1	4.64E-10	0.707478599	0.117	0.066	8.99E-06
Glb1	5.05E-10	0.598653083	0.124	0.071	9.79E-06
Snx21	5.11E-10	0.505039542	0.177	0.113	9.90E-06
Celf6	5.74E-10	0.506419014	0.169	0.106	1.11E-05
Nf1	6.23E-10	-0.596966966	0.289	0.349	1.21E-05
Cnst	6.38E-10	-0.649247122	0.25	0.315	1.24E-05
Hist1h2bj	6.78E-10	-1.403995197	0.034	0.072	1.31E-05
Zfp146	7.53E-10	-0.705060239	0.201	0.264	1.46E-05
Dctd	8.44E-10	0.560001618	0.14	0.083	1.64E-05
Adap1	8.60E-10	0.71829677	0.118	0.067	1.67E-05
Gm8797	9.10E-10	-1.116792668	0.186	0.24	1.76E-05
Adamtsl3	1.04E-09	-1.242357869	0.05	0.093	2.02E-05
BC037039	1.34E-09	0.60235847	0.16	0.101	2.59E-05
Pxdn	1.58E-09	-0.900498379	0.117	0.172	3.06E-05
Hist2h4	1.71E-09	0.5674382	0.159	0.1	3.31E-05
AA465934	1.76E-09	-1.694661249	0.022	0.054	3.42E-05
Zfp407	1.85E-09	-0.793445747	0.147	0.206	3.59E-05
Tmeff2	1.89E-09	0.642410098	0.143	0.087	3.66E-05
B3galnt1	1.89E-09	0.522759456	0.159	0.1	3.66E-05
Sh3bp4	2.02E-09	0.55541279	0.159	0.1	3.91E-05
Lpcat4	2.14E-09	1.35272847	0.046	0.016	4.14E-05
6530403H02Rik	2.25E-09	0.64027861	0.1	0.054	4.36E-05
Gm5617	2.39E-09	-0.691386894	0.206	0.268	4.63E-05
Ankrd50	2.44E-09	-0.70775604	0.242	0.298	4.73E-05
Galnt18	3.81E-09	0.861244539	0.092	0.049	7.38E-05
Jade1	3.98E-09	-0.657960295	0.204	0.264	7.71E-05
Snhg15	4.07E-09	-0.626342044	0.233	0.293	7.88E-05
Hist1h2ai	4.33E-09	-1.838385151	0.011	0.036	8.40E-05
Tspoap1	4.78E-09	0.556249464	0.14	0.087	9.26E-05
4921534H16Rik	4.79E-09	-4.771183295	0	0.013	9.28E-05
Pgrmc2	4.90E-09	-0.567711851	0.274	0.333	9.50E-05
Gm35082	5.00E-09	-0.846836845	0.076	0.125	9.69E-05
G6pc3	5.77E-09	0.679239097	0.129	0.078	0.000111865
Tmem143	5.89E-09	0.692317517	0.084	0.043	0.000114211
Pcdh10	6.15E-09	-0.639879207	0.351	0.406	0.000119091
Shc4	6.37E-09	-1.895822627	0.011	0.036	0.000123438
1500026H17Rik	6.97E-09	0.632609968	0.106	0.06	0.000135041
Hdac11	7.37E-09	0.536077975	0.143	0.089	0.000142863
Slc9a1	7.87E-09	0.677791442	0.111	0.065	0.000152515
Nop2	9.15E-09	0.500854718	0.181	0.121	0.000177398
Sord	9.27E-09	1.045933388	0.059	0.026	0.000179722
2900052L18Rik	9.40E-09	-0.694449257	0.218	0.275	0.000182167
Lats1	9.59E-09	-0.637618203	0.229	0.284	0.000185759
Magee2	9.79E-09	0.544768138	0.141	0.088	0.000189647
Gm34939	1.02E-08	1.785270593	0.029	0.007	0.000198584
Nanos3	1.06E-08	0.641181451	0.101	0.056	0.000205354
Fbxo30	1.15E-08	-0.780078926	0.133	0.188	0.000223581
Spopl	1.18E-08	-0.772291984	0.165	0.221	0.000229296
Trak2	1.24E-08	-0.650657913	0.173	0.232	0.000240255
Ubxn7	1.35E-08	-0.573103715	0.332	0.38	0.000261835
Rap1gap	1.37E-08	0.70862221	0.089	0.048	0.000265556
S100a10	1.38E-08	0.588060455	0.12	0.071	0.000268321
Fat3	1.42E-08	-0.574581532	0.336	0.386	0.000275064
Cul9	1.42E-08	0.531857018	0.12	0.071	0.000275577
Cblb	1.43E-08	-0.507079608	0.438	0.476	0.000276184
Nr2f6	1.47E-08	0.500235814	0.118	0.07	0.000283986
Zfp768	1.63E-08	0.589798155	0.134	0.084	0.000315343
Lcorl	1.69E-08	-0.519117138	0.429	0.473	0.000327955
Ppm1m	1.71E-08	1.376675404	0.041	0.015	0.000330545
Gm26759	1.77E-08	-1.011817969	0.04	0.077	0.000343704
Mmp11	1.80E-08	0.622722759	0.098	0.055	0.000349641
Rab15	1.81E-08	0.670434745	0.09	0.049	0.000350456
Gorasp1	2.21E-08	0.520236693	0.117	0.07	0.000427566
Cdh8	2.25E-08	-0.881178165	0.159	0.21	0.000435198
Rnd3	2.57E-08	-0.570517489	0.237	0.295	0.000497701
Tafa1	2.57E-08	0.537321865	0.258	0.194	0.000498395
Gm3667	2.77E-08	-0.868040869	0.087	0.134	0.000537653
Chst15	3.20E-08	-0.736399504	0.205	0.259	0.000619382
Nox1	3.24E-08	-2.859771468	0.003	0.018	0.000626972
Galnt9	3.36E-08	0.812923534	0.066	0.032	0.000652102
Kifc3	3.40E-08	0.652709836	0.086	0.046	0.000658413
Lrig2	3.52E-08	-0.626673318	0.235	0.29	0.000682428
Mob1b	3.65E-08	-0.548887537	0.337	0.385	0.000706561
Gm3468	4.20E-08	2.02465395	0.019	0.003	0.000813651
Atp11c	4.24E-08	-0.664778045	0.215	0.27	0.000820971
Slc17a6	4.27E-08	-0.585944725	0.248	0.307	0.000828115
Kiz	5.17E-08	0.504121286	0.149	0.096	0.001002686
Pcdh7	5.21E-08	-0.558358694	0.281	0.335	0.001009118
Hsd17b7	5.22E-08	-0.658716987	0.132	0.186	0.00101159
B020010K11Rik	5.25E-08	-1.070924887	0.064	0.105	0.001017385
Slc35e3	5.44E-08	-0.778168054	0.114	0.164	0.001054354
Ckmt1	5.65E-08	0.501368135	0.124	0.076	0.00109408
Klf12	5.72E-08	-0.829341119	0.11	0.159	0.001108944
Nutf2-ps1	5.85E-08	0.611338384	0.112	0.067	0.001133806
Gm26930	6.45E-08	-0.819357576	0.12	0.169	0.001249218
Tcte2	6.72E-08	-0.754019667	0.127	0.177	0.001302856
Amot	6.88E-08	-0.921657362	0.074	0.117	0.001332558
Rnf112	7.26E-08	0.567735432	0.117	0.071	0.001406145
Inha	7.38E-08	0.526057507	0.12	0.074	0.001429569
Tmem107	7.74E-08	0.543554288	0.097	0.055	0.001500055
Syt3	7.84E-08	0.503086021	0.144	0.093	0.001519526
Dcc	7.98E-08	-0.620184506	0.315	0.359	0.001546748
Shisal1	8.13E-08	0.570552225	0.136	0.088	0.001576539
Arhgdig	8.56E-08	0.623402178	0.116	0.071	0.001658212
Pde1a	9.14E-08	0.627846898	0.119	0.074	0.001771942
Zfp112	9.91E-08	0.541185689	0.12	0.074	0.001920598
Dvl2	9.93E-08	0.530126864	0.148	0.097	0.001925335
E130102H24Rik	1.03E-07	-0.57563847	0.234	0.289	0.001990623
Ankmy1	1.06E-07	-1.004906662	0.052	0.089	0.002052055
Spsb4	1.17E-07	0.738963441	0.147	0.099	0.002260154
Zfx	1.21E-07	-0.684960562	0.188	0.239	0.002340421
Cpne3	1.24E-07	-0.726998426	0.129	0.18	0.002398251
5430431A17Rik	1.30E-07	1.542145391	0.033	0.011	0.002512253
Rprd2	1.35E-07	-0.524884572	0.285	0.335	0.002609562
Tnk2	1.41E-07	0.591364503	0.127	0.08	0.00272698
Haus6	1.41E-07	-0.848167241	0.07	0.111	0.002732324
Hist1h2be	1.43E-07	-0.566980437	0.236	0.293	0.002776289
Trim45	1.48E-07	0.580588397	0.117	0.073	0.002858602
Zfp607b	1.54E-07	0.818109585	0.074	0.039	0.002989494
Mob1a	1.57E-07	-0.825782264	0.094	0.14	0.003033103
Tm6sf1	1.58E-07	-1.427535667	0.017	0.042	0.003052645
Dennd1b	1.58E-07	-0.974788207	0.086	0.13	0.00305511
Susd4	1.67E-07	0.643865976	0.147	0.098	0.003244277
Zfp334	1.73E-07	-0.687223505	0.176	0.228	0.003350052
Rnft2	1.77E-07	0.5012049	0.151	0.1	0.003429288
C030014I23Rik	1.89E-07	2.42686744	0.016	0.002	0.003668137
Nhlh1	2.02E-07	-1.1849503	0.034	0.065	0.00391427
Gm49801	2.04E-07	-2.015275408	0.007	0.026	0.003947873
Tent4b	2.13E-07	-0.659115273	0.169	0.221	0.004136351
Sos1	2.20E-07	-0.518056961	0.293	0.341	0.004266733
Crym	2.25E-07	0.981474784	0.073	0.039	0.004363322
Zbtb44	2.32E-07	-0.538375277	0.253	0.305	0.004496532
8030451O07Rik	2.52E-07	-2.685404485	0.003	0.017	0.004890741
Poc1a	2.53E-07	1.102204402	0.048	0.021	0.004910407
Maml3	2.70E-07	-0.90413099	0.079	0.12	0.005226647
Fbxo38	2.77E-07	-0.664915827	0.153	0.203	0.005360371
Gm26879	2.77E-07	-2.079005282	0.007	0.024	0.005375639
Frs3	2.78E-07	0.527313496	0.1	0.06	0.005391578
A330008L17Rik	2.91E-07	-1.175894681	0.046	0.079	0.005645899
Tor1b	2.93E-07	-0.839184246	0.104	0.15	0.005670699
Gucy1b1	3.00E-07	0.53354637	0.09	0.051	0.005816533
Atp9b	3.03E-07	-0.719829365	0.161	0.208	0.005869915
Cgref1	3.11E-07	1.277899207	0.038	0.015	0.006023161
Heg1	3.15E-07	-0.858178809	0.071	0.112	0.006100273
Plekha8	3.19E-07	-0.62377083	0.201	0.252	0.00618848
Sfi1	3.47E-07	0.790077051	0.078	0.044	0.00673147
Vps4b	3.53E-07	-0.504626695	0.29	0.343	0.006833248
Aars2	3.73E-07	0.833105954	0.066	0.034	0.007220566
Hebp2	4.22E-07	0.664781826	0.07	0.037	0.008170092
Tmem267	4.27E-07	0.631659053	0.087	0.051	0.008267287
Gm3164	4.30E-07	2.319920887	0.018	0.003	0.008325425
Gm14862	4.39E-07	3.660097319	0.012	0	0.008508798
Nab2	4.75E-07	0.567339183	0.101	0.061	0.009212013
Sema5a	4.79E-07	-1.046462122	0.059	0.095	0.00927711
Jag2	4.92E-07	0.699574188	0.081	0.046	0.009529667
Gm11110	5.06E-07	0.599221928	0.099	0.06	0.009804472
Esyt2	5.17E-07	-0.632728552	0.133	0.18	0.010026766
Plpp7	5.38E-07	0.601603142	0.102	0.062	0.010424772
Slc12a9	5.44E-07	0.610034163	0.116	0.074	0.010535568
Crtac1	5.72E-07	0.728995621	0.112	0.071	0.011076323
Hist1h2bm	5.88E-07	-1.270546608	0.02	0.044	0.011393304
Faim2	6.26E-07	0.665721525	0.09	0.053	0.012123829
Trpv2	6.56E-07	1.083806572	0.041	0.017	0.012716553
Gm3512	6.89E-07	-0.868204218	0.078	0.117	0.013343979
Slc6a20b	6.89E-07	1.880118374	0.023	0.006	0.013346053
Atf5	7.55E-07	0.577219022	0.079	0.044	0.014628276
Lmna	8.03E-07	0.511596163	0.116	0.074	0.015567703
Myo16	8.37E-07	0.551070373	0.094	0.056	0.016224102
Gm17491	8.54E-07	-0.956250846	0.044	0.076	0.016559392
2310033P09Rik	8.92E-07	-0.61410971	0.25	0.294	0.017279247
Gm48960	9.75E-07	0.584121359	0.098	0.06	0.018900688
Atp13a3	9.99E-07	-0.560350773	0.26	0.301	0.019361985
Panx2	1.02E-06	0.869367301	0.064	0.035	0.019834282
Mapkapk5	1.03E-06	0.778030842	0.061	0.032	0.020014061
Igfbp3	1.03E-06	0.547720791	0.178	0.129	0.02004208
Chadl	1.10E-06	0.602877493	0.091	0.055	0.021264113
Heca	1.12E-06	-0.568957102	0.271	0.316	0.021794671
Cbl	1.18E-06	-0.513164272	0.372	0.407	0.022819545
Fuca2	1.18E-06	0.588706399	0.057	0.029	0.022849924
Kcnip3	1.19E-06	0.501908915	0.144	0.098	0.023025489
Snhg10	1.20E-06	0.503529635	0.107	0.067	0.023226821
Onecut2	1.32E-06	-0.875581898	0.063	0.099	0.025569919
Tjp3	1.55E-06	0.749455684	0.06	0.031	0.02998859
Kcnn2	1.59E-06	-0.571011611	0.194	0.242	0.030832844
Scn1a	1.68E-06	-0.539472538	0.184	0.232	0.032486785
Zfp36	1.71E-06	1.517907834	0.022	0.006	0.033139509
BC030343	1.75E-06	1.925553526	0.02	0.005	0.033944301
Zcchc12	1.76E-06	0.896460017	0.064	0.035	0.034171194
Gm29237	1.84E-06	-3.825135183	0	0.01	0.035729702
B430010I23Rik	2.00E-06	0.865132138	0.076	0.044	0.038729791
Gm11872	2.01E-06	-2.354614588	0.003	0.015	0.039044448
Uba6	2.03E-06	-0.54459272	0.261	0.303	0.039354757
Abcd2	2.05E-06	-0.623130262	0.124	0.168	0.039653716
Ttll3	2.06E-06	0.82671873	0.059	0.031	0.039834002
Zfp536	2.12E-06	-1.092070365	0.059	0.093	0.041026707
Dusp16	2.14E-06	-1.071771954	0.046	0.077	0.041378044
9530082P21Rik	2.14E-06	0.764167528	0.059	0.031	0.041565312
Gm5148	2.18E-06	1.156622956	0.027	0.009	0.042252453
Ttc39b	2.24E-06	-0.642091945	0.137	0.182	0.043455452
Ercc6	2.27E-06	-0.70176734	0.129	0.172	0.043973667
Gp1bb	2.34E-06	0.924633389	0.04	0.017	0.045333252
Platr14	2.41E-06	1.232305021	0.026	0.009	0.046626282
Zfhx4	2.49E-06	-0.963712782	0.073	0.109	0.048195214
